# Comprehensive mapping of SARS-CoV-2 interactions in vivo reveals functional virus-host interactions

**DOI:** 10.1101/2021.01.17.427000

**Authors:** Siwy Ling Yang, Louis DeFalco, Danielle E. Anderson, Yu Zhang, Ashley J Aw, Su Ying Lim, Lim Xin Ni, Kiat Yee Tan, Tong Zhang, Tanu Chawla, Yan Su, Alexander Lezhava, Paola de Sessions, Andres Merits, Lin-Fa Wang, Roland G. Huber, Yue Wan

**Affiliations:** Epigenetic and Epitranscriptomic Regulation, Genome Institute of Singapore, Agency for Science, Technology and Research (A*STAR), Singapore 138672, Singapore; Biomolecular Function Discovery, Bioinformatics Institute (BII), Agency for Science, Technology and Research (A*STAR), Matrix #07-01, Singapore 138671; Programme in Emerging Infectious Diseases, Duke-NUS Medical School, 8 College Road, 169857, Singapore; Laboratory of translational diagnostics, Genome Institute of Singapore, Agency for Science, Technology and Research (A*STAR), Singapore 138672, Singapore; Oxford Nanopore Technologies; Institute of Technology, University of Tartu, Tartu, Estonia; School of Biological Sciences, Nanyang Technological University, Singapore 637551; Department of Biochemistry, Yong Loo Lin School of Medicine, National University of Singapore, Singapore 117597, Singapore

**Keywords:** SARS-CoV-2, COVID-19, RNA structure probing, structure modelling, high throughput sequencing, proximity ligation, SHAPE, interactome, nanopore, epitranscriptomics

## Abstract

SARS-CoV-2 has emerged as a major threat to global public health, resulting in global societal and economic disruptions. Here, we investigate the intramolecular and intermolecular RNA interactions of wildtype (WT) and a mutant (Δ382) SARS-CoV-2 virus in cells using high throughput structure probing on Illumina and Nanopore platforms. We identified twelve potentially functional structural elements within the SARS-CoV-2 genome, observed that identical sequences can fold into divergent structures on different subgenomic RNAs, and that WT and Δ382 virus genomes can fold differently. Proximity ligation sequencing experiments identified hundreds of intramolecular and intermolecular pair-wise interactions within the virus genome and between virus and host RNAs. SARS-CoV-2 binds strongly to mitochondrial and small nucleolar RNAs and is extensively 2’-O-methylated. 2’-O-methylation sites in the virus genome are enriched in the untranslated regions and are associated with increased pair-wise interactions. SARS-CoV-2 infection results in a global decrease of 2’-O-methylation sites on host mRNAs, suggesting that binding to snoRNAs could be a pro-viral mechanism to sequester methylation machinery from host RNAs towards the virus genome. Collectively, these studies deepen our understanding of the molecular basis of SARS-CoV-2 pathogenicity, cellular factors important during infection and provide a platform for targeted therapy.
