## Supplementary Table 1 for "Comprehensive mapping of SARS-CoV-2 interactions in vivo reveals functional virus-host interactions"

SHAPE
	WT	Delta382
Accession Number	EPI_ISL_407987	EPI_ISL_414378
NAI Total Reads	83906474	76046894
NAI Aligned Reads	55925762	57964081
NAI Aligned Percent	66.65	76.22
DMSO Total Reads	81763823	74410760
DMSO Aligned Reads	58869851	57171370
DMSO Aligned Percent	72.00	76.83
Denatured Total Reads	78751020	74835138
Denatured Aligned Reads	57274249	58753276
Denatured Aligned Percent	72.73	78.51
Percent Coverage	88.12	81.26
PORE-cupine
	WT	Delta382
Accession Number	EPI_ISL_407987	EPI_ISL_414378
NAI Total Reads	6169107	3555038
NAI Aligned Reads	4121761	3004754
NAI Aligned Percent	66.81	84.52
DMSO Total Reads	2186150	1534100
DMSO Aligned Reads	1349774	1269869
DMSO Aligned Percent	61.74	82.78
NmSeq	total reads	18S rRNA mapped reads	filtered reads on virus and transcriptome	filtered reads on SARS-CoV-2	filtered reads on host transcriptome	filtered reads on SARS-CoV-2	filtered reads on host transcriptome
SARSCov2_non_infected.input.rep_1	26306844	5867000	3113640	299	3113341	0.01%	99.99%
SARSCov2_non_infected.input.rep_2	23895473	5186272	2714770	366	2715136	0.01%	100.01%
SARSCov2_non_infected.nm_seq.rep_1	94574342	15579355	8124552	1099	8123453	0.01%	99.99%
SARSCov2_non_infected.nm_seq.rep_2	97031571	14424294	7101318	1551	7099767	0.02%	99.98%
SARSCov2_wt_infected.input.rep_1	24824321	5531226	3132850	832907	2299943	26.59%	73.41%
SARSCov2_wt_infected.input.rep_2	20655219	4571405	2635418	628913	2006505	23.86%	76.14%
SARSCov2_wt_infected.input.rep_3	22874371	5085530	2991743	857835	2133908	28.67%	71.33%
SARSCov2_wt_infected.input.rep_4	22724184	4978921	2921222	840869	2080353	28.78%	71.22%
SARSCov2_wt_infected.nm_seq.rep_1	88634616	17504453	8641363	1647411	6993952	19.06%	80.94%
SARSCov2_wt_infected.nm_seq.rep_2	90283857	16430677	7437735	1255932	6181803	16.89%	83.11%
SARSCov2_wt_infected.nm_seq.rep_3	77354403	15443424	7152790	1448974	5703816	20.26%	79.74%
SARSCov2_wt_infected.nm_seq.rep_4	82270776	15934526	7254693	1500731	5753962	20.69%	79.31%
SPLASH	total merged reads	non duplicational reads	non duplicational reads pct	filtered_chimeric_reads	chimeric_rate
SARSCov2_d382_RHH8408	62451254	16894818	27.05%	65106	0.39%
SARSCov2_d382_RHH8411	59394244	17391617	29.28%	84392	0.49%
SARSCov2_non_infected_RHH8410	63569555	13953269	21.95%	122775	0.88%
SARSCov2_non_infected_RHH8413	57204450	12875317	22.51%	115823	0.90%
SARSCov2_wt_RHH8409.	60980354	12675914	20.79%	73530	0.58%
SARSCov2_wt_RHH8412	57868539	12802674	22.12%	76731	0.60%
SARSCov2_d382_RHH8458	58750593	8830830	15.03%	83302	0.94%
SARSCov2_d382_RHH8461	53633846	9497734	17.71%	90310	0.95%
SARSCov2_non_infected_RHH8459	59867468	10330294	17.26%	128456	1.24%
SARSCov2_non_infected_RHH8462	87098758	14141152	16.24%	169477	1.20%
SARSCov2_wt_RHH8457	43334526	9364311	21.61%	88467	0.94%
SARSCov2_wt_RHH8460	45844528	10082600	21.99%	81503	0.81%
