## Supplementary Table 3 for "Comprehensive mapping of SARS-CoV-2 interactions in vivo reveals functional virus-host interactions"

Left-hand side start	Left-hand side end	Right-hand side start	Right-hand side end	SPLASH Reads
0	100	27350	27480	42
0	100	26430	26530	23
20	110	14340	14430	13
360	480	18840	18940	19
670	810	10900	11050	408
980	1180	1240	1420	114
990	1100	24750	24870	24
1020	1110	29000	29110	17
1030	1110	29060	29130	13
1290	1420	12000	12120	76
1640	1780	1730	1870	92
1690	1780	29090	29180	14
1760	1880	29060	29170	18
1960	2070	2070	2180	28
1960	2120	19710	19810	81
1970	2070	19800	19900	19
1980	2060	5640	5730	13
2680	2780	3060	3220	133
2680	2800	27450	27530	20
2810	2960	29060	29190	87
2830	2960	2950	3040	33
2830	2950	3590	3690	24
2840	2950	3090	3200	32
2950	3050	3010	3130	37
2950	3050	3110	3210	18
2950	3060	29060	29190	26
3000	3120	9090	9200	30
3020	3110	3120	3210	14
3110	3210	22230	22370	53
3140	3230	27430	27540	23
3330	3430	11080	11180	19
3600	3690	10860	10960	16
3730	3840	4200	4360	51
3740	3840	20280	20380	21
3890	4010	3980	4130	101
4000	4130	5010	5110	24
4020	4130	23300	23390	32
4030	4130	27410	27530	22
4040	4120	17350	17430	13
4190	4320	14290	14440	168
4220	4310	4640	4730	14
4310	4470	4550	4750	65
4460	4550	4540	4640	15
4600	4780	28950	29190	1289
4630	4730	8130	8230	20
4630	4730	22340	22510	54
4990	5120	5600	5730	102
5260	5370	6180	6330	31
5580	5740	16820	17010	417
5610	5730	19420	19570	82
5610	5730	29040	29190	82
5620	5720	23970	24110	27
5740	5830	11660	11760	27
5750	5830	5800	5920	24
5790	5920	5870	6020	47
5850	5920	7360	7430	13
5890	6020	7250	7420	35
5910	6130	6450	6600	146
6030	6200	6110	6320	31
6080	6220	15060	15260	686
6170	6250	6220	6320	15
6190	6310	6910	7000	32
6550	6660	7210	7300	15
6820	6920	7140	7260	40
6900	6990	29060	29190	21
7050	7170	16070	16230	161
7310	7410	7390	7480	16
7520	7620	26950	27060	21
7530	7630	28990	29100	17
7540	7610	10760	10830	13
7580	7670	11900	11990	13
7590	7670	8080	8170	13
7760	7860	8160	8260	23
7770	7860	7860	7950	16
7830	7990	8040	8180	209
7880	7950	8150	8220	13
7930	8030	18660	18740	18
8050	8190	8130	8310	69
8130	8220	25600	25720	26
8130	8220	28450	28590	23
8490	8600	8570	8660	32
8590	8730	8700	8820	110
8620	8710	8770	8840	17
8760	8870	9910	10030	33
8770	8860	9000	9080	13
8770	8860	29070	29170	17
9030	9130	9120	9220	22
9030	9100	9210	9290	14
9040	9170	29070	29180	22
9120	9200	9210	9290	14
9120	9220	28890	29030	40
9200	9300	19260	19370	24
9210	9290	9480	9580	18
9480	9570	10930	11030	16
9580	9710	9770	9880	22
9610	9710	19800	19900	23
9670	9740	9750	9820	14
9730	9870	9820	9920	24
9860	9930	9930	10020	13
9990	10110	10760	10860	20
10200	10290	13300	13410	17
10700	10830	27360	27560	260
10770	10870	10890	10960	13
10870	10960	10930	11050	17
10940	11030	11020	11110	15
11060	11180	11140	11240	28
11080	11240	11970	12120	183
11390	11580	11620	11790	247
11470	11560	28950	29060	16
11530	11640	12000	12100	24
11680	11760	11840	11930	13
11870	12000	11970	12120	84
11900	11990	20950	21070	24
12630	12730	13050	13120	15
12630	12750	28440	28550	19
12630	12750	29070	29190	24
12790	12880	13040	13140	18
13000	13140	13110	13220	51
13110	13210	19700	19930	96
13750	13850	14300	14400	24
13960	14150	14090	14210	53
14320	14400	14410	14490	14
15340	15430	15480	15570	15
15730	15800	15850	15920	13
15750	15870	15820	15960	56
16200	16340	16290	16410	195
16230	16340	20060	20150	23
16640	16780	16830	16970	55
16850	16970	23300	23390	30
17290	17480	27330	27530	767
17900	17990	20670	20750	15
18570	18670	18650	18750	19
18630	18750	18990	19150	70
18660	18750	26590	26710	22
18740	18850	20540	20670	20
18750	18840	18860	18950	15
19040	19150	19140	19290	32
19710	19830	21010	21110	33
19790	19920	20050	20180	54
19810	19890	27670	27770	19
20170	20280	22230	22360	60
20380	20500	20450	20600	68
20530	20670	20650	20750	95
20990	21110	21070	21190	22
22030	22120	28970	29100	20
22240	22360	22420	22510	18
22250	22340	23310	23400	14
22420	22510	23060	23150	14
22430	22520	23000	23090	14
22650	22790	28460	28550	107
22660	22770	22720	22850	72
22990	23100	24830	24920	28
23120	23190	23530	23610	13
23160	23300	23490	23630	49
23170	23320	23280	23390	104
23270	23400	23480	23620	113
23270	23390	24820	24920	28
23470	23570	23560	23680	18
23520	23610	23580	23680	20
23520	23630	24940	25040	15
23580	23670	24210	24330	35
23600	23680	24940	25030	13
23630	23730	24220	24310	16
23840	23940	23930	24070	21
24110	24200	24210	24320	19
24110	24210	24610	24740	36
24610	24890	29040	29190	1142
25030	25150	25140	25250	32
25230	25360	25390	25500	49
25380	25530	25550	25720	76
25380	25490	25700	25820	23
25570	25740	25670	25810	225
25700	25780	26100	26230	13
26010	26120	26100	26230	52
26100	26230	26280	26360	18
26430	26580	26590	26770	58
27110	27220	27210	27370	29
27320	27460	27420	27540	33
27330	27580	27580	27780	183
27600	27710	27670	27800	32
27650	27760	28420	28540	24
27650	27870	28870	29120	364
27690	27760	27780	27850	13
28430	28540	28500	28610	61
28450	28550	29000	29110	18
28950	29110	29060	29190	199
29220	29350	29380	29462	91
