## Supplementary Table 4 for "Comprehensive mapping of SARS-CoV-2 interactions in vivo reveals functional virus-host interactions"

Left-hand side start	Left-hand side end	Right-hand side start	Right-hand side end	SPLASH Reads
0	100	21520	21620	12
0	100	25350	25450	10
0	100	26430	26550	14
0	100	27350	27480	24
0	100	28220	28330	13
20	100	14340	14430	7
20	100	22240	22330	7
240	340	360	470	10
350	480	18840	18950	18
660	820	10900	11050	305
660	770	29450	29540	12
680	770	1590	1690	9
980	1180	1240	1420	84
990	1100	24750	24880	12
990	1120	29370	29570	17
1240	1340	29440	29570	12
1310	1420	12000	12100	24
1640	1780	1720	1880	82
1640	1710	29480	29570	7
1670	1780	29440	29580	17
1750	1880	29440	29570	21
1960	2070	2040	2170	13
1960	2120	19710	19810	40
1970	2060	7860	7950	8
2400	2500	16230	16340	10
2680	2780	3050	3230	63
2680	2770	27450	27530	7
2810	2940	29440	29570	43
2820	2950	3590	3690	20
2830	2950	3090	3200	25
2840	2960	2950	3040	17
2930	3060	29440	29580	27
2950	3050	3010	3130	15
2950	3050	3110	3210	9
3000	3130	9090	9200	27
3110	3210	22230	22370	20
3140	3240	27430	27530	13
3330	3430	11060	11180	12
3590	3690	10860	10960	10
3730	3840	20290	20380	12
3740	3840	4200	4360	23
3800	3880	3910	4000	7
3880	4010	3980	4130	66
4000	4150	4990	5120	24
4010	4130	23290	23380	16
4010	4090	29390	29500	9
4190	4310	14290	14440	60
4220	4320	4630	4740	13
4290	4470	4540	4750	59
4340	4460	11060	11200	16
4350	4440	14320	14410	9
4440	4550	4510	4640	21
4580	4760	29340	29570	675
4620	4740	22350	22510	34
4630	4730	8130	8230	13
4630	4730	9170	9290	10
4980	5120	5590	5730	93
5040	5160	9390	9500	15
5260	5370	6180	6330	21
5590	5730	16820	17000	156
5600	5730	19420	19560	26
5610	5720	23960	24110	23
5610	5740	29420	29570	51
5720	5830	11650	11780	23
5750	5840	5800	5940	20
5750	5840	22720	22850	8
5790	5930	5860	6020	43
5820	5920	7360	7450	10
5880	6020	7220	7420	23
5900	6140	6440	6610	160
6010	6200	6110	6330	24
6090	6170	6210	6290	8
6090	6210	15050	15230	166
6160	6250	6210	6330	9
6170	6260	26610	26710	9
6190	6310	6890	6990	27
6360	6470	18650	18750	10
6540	6660	7190	7320	23
6740	6830	6800	6920	9
6800	6920	7130	7270	49
6800	6880	7220	7290	7
6880	7000	29370	29570	46
7050	7180	16050	16230	114
7300	7410	7380	7480	13
7310	7390	29460	29540	7
7520	7620	26950	27050	10
7530	7620	8070	8170	8
7530	7630	10760	10850	10
7540	7620	10730	10810	7
7580	7670	8150	8230	8
7590	7670	8070	8170	9
7750	7860	7850	7980	17
7760	7990	8050	8180	123
7760	7850	8180	8260	8
7860	7970	8130	8260	13
8050	8190	8130	8320	40
8120	8220	25580	25720	18
8130	8220	28830	28970	18
8480	8600	8570	8660	21
8620	8720	8700	8840	15
8620	8730	27780	27890	12
8740	8870	9900	10040	43
8770	8870	8990	9080	8
8770	8870	29450	29550	12
8940	9090	9200	9310	20
9010	9130	9110	9240	17
9030	9170	29460	29570	16
9120	9200	9210	9290	7
9120	9220	29290	29410	16
9200	9320	9480	9580	10
9200	9290	13110	13210	10
9380	9570	9850	10020	20
9470	9580	11990	12080	12
9480	9570	10920	11030	13
9580	9710	9770	9890	18
9720	9860	9810	9930	21
9750	9900	10240	10350	18
9840	9950	9930	10030	10
9840	9980	11120	11210	10
9920	10020	25630	25710	7
9990	10110	10750	10850	12
10200	10290	13300	13400	8
10690	10840	27360	27560	147
10760	10860	10880	10970	8
10870	10960	10930	11050	9
10930	11030	22420	22520	8
10940	11020	11030	11110	7
11020	11110	12640	12750	10
11060	11180	11140	11240	24
11080	11250	11970	12120	126
11080	11170	17880	17980	8
11370	11640	11620	11790	241
11450	11560	29320	29450	20
11460	11560	11530	11630	10
11520	11640	12000	12100	18
11540	11630	11630	11700	7
11800	11900	11900	11980	8
11870	12020	11970	12120	53
11890	11990	18850	18960	13
11900	11980	24610	24720	7
12010	12110	12630	12740	9
12630	12750	29460	29570	14
12640	12730	13040	13130	8
12640	12740	28830	28920	8
12770	12880	13030	13140	10
13000	13140	13080	13220	57
13110	13210	19700	19900	32
13860	13960	14280	14400	10
13920	14040	14170	14270	12
13960	14140	14080	14210	46
14040	14110	27230	27320	7
14300	14440	14400	14540	21
15110	15210	15330	15430	10
15120	15210	18860	18960	7
15310	15460	15470	15580	20
15340	15430	16300	16390	8
15340	15430	20660	20760	9
15730	15870	15820	15960	55
16170	16340	16290	16410	161
16230	16340	20060	20150	13
16630	16790	16830	16970	48
16850	17000	23300	23390	20
16860	16990	17360	17430	8
17290	17480	27330	27510	336
17400	17490	23520	23610	8
17600	17690	19710	19820	10
17790	17900	20930	21020	9
17880	17990	20660	20750	12
18500	18610	21050	21140	10
18630	18750	18980	19170	74
18650	18760	26590	26730	21
18660	18740	18850	18940	7
18740	18840	20540	20630	10
18750	18840	18850	18950	12
19030	19150	19140	19280	21
19590	19670	20050	20150	7
19680	19830	20980	21110	34
19690	19790	23840	23970	14
19790	19920	20040	20220	55
19810	19890	27680	27770	7
20170	20270	22230	22350	16
20180	20270	20300	20410	9
20380	20500	20450	20590	30
20400	20490	20570	20640	7
20530	20660	20650	20750	42
20930	21090	21520	21640	10
20970	21120	21060	21190	26
20970	21060	25230	25340	8
21810	21890	22230	22350	8
22220	22360	22390	22510	18
22240	22350	23310	23400	8
22380	22510	23060	23150	9
22650	22770	22710	22850	51
22650	22790	28840	28930	28
22730	22830	23050	23140	9
22980	23110	24820	24920	18
23090	23420	23470	23630	90
23160	23330	23280	23390	81
23260	23390	24800	24920	28
23500	23660	24930	25050	17
23570	23730	24190	24330	37
23770	23880	24110	24210	12
23840	23940	23930	24080	16
24110	24200	24210	24310	8
24110	24210	24610	24740	25
24600	24890	29420	29570	638
24760	24840	24850	24920	7
24980	25070	25040	25160	10
25030	25150	25140	25260	28
25230	25360	25360	25510	37
25370	25540	25520	25720	152
25370	25540	25680	25830	56
25560	25740	25670	25820	162
25690	25780	26090	26230	10
25930	26040	26030	26130	10
25940	26030	27650	27730	7
26010	26120	26090	26230	28
26100	26230	26280	26360	9
26430	26620	26590	26770	31
26950	27080	27050	27190	35
27050	27180	29750	29843	28
27100	27220	27200	27380	35
27320	27460	27430	27540	17
27330	27460	27580	27710	21
27360	27580	27550	27760	140
27440	27530	29380	29470	9
27610	27710	27670	27800	12
27630	27760	28790	28930	27
27660	27860	29310	29550	28
27670	27800	27780	27880	12
27750	27870	28190	28320	56
28810	28930	28880	28990	50
28830	28930	29390	29490	10
28840	28920	29440	29520	7
28840	28920	29480	29560	7
29330	29500	29440	29580	175
29580	29730	29750	29843	79
