## Supplementary Table 6 for "Comprehensive mapping of SARS-CoV-2 interactions in vivo reveals functional virus-host interactions"

RNA	total_interaction_count	highest_sarscov2_interaction_count	higest_sarscov2_location	highest_host_interaction_count	highest_host_location
COX1	2698	2098	28506	1804	472
ENSCSAG00000000004	2051	1325	10316	1351	384
SNORD27	883	873	4079	883	47
ENSCSAG00000000002	560	86	4512	199	143
SLC2A2	234	28	26161	227	4563
COX2	226	17	4634	40	434
CTSL	202	63	4073	62	812
COX3	192	20	21125	36	426
ATP6	146	11	19524	37	488
MT-ND2	128	44	23202	52	450
PLEC	128	41	28510	6	3911
ND5	109	21	10232	24	133
CYTB	102	22	2990	21	639
7SK	101	18	22083	50	223
ENSCSAG00000000009	87	11	15844	53	47
AGRN	83	24	28492	11	6959
GPC4	80	16	28489	6	926
ENSCSAG00000000005	80	35	24214	76	48
ENSCSAG00000000034	78	36	24749	77	47
VGF	76	12	23561	12	705
ITGA3	76	17	23562	16	2685
IGFBP3	73	19	28491	13	960
ENSCSAG00000000001	73	6	22741	73	50
EEF2	71	13	29150	12	2633
ENSCSAG00000000012	70	10	29135	69	48
ENSCSAG00000000013	68	25	29023	64	51
ENSCSAG00000002270	62	17	28495	16	543
COL7A1	62	27	29136	23	8402
ND1	61	8	25964	9	26
MT-ND4	58	9	23561	11	234
FASN	58	11	28494	4	79
RNaseP_nuc	56	7	29130	16	266
ENSCSAG00000000029	55	7	7422	50	39
SNORA48	55	20	9233	27	32
SYNE2	54	8	24791	7	1049
ENSCSAG00000000031	53	47	20885	53	50
AMOTL2	49	12	28509	5	2304
FLNA	47	9	28492	3	1162
VCAN	46	5	28493	3	537
RACK1	46	7	28530	15	1282
SCD	45	11	28520	5	596
RELN	44	22	29072	21	3170
PRPF18	43	18	29431	16	3326
TMC5	42	18	17390	29	4455
SPTBN1	38	11	28483	9	860
ALPK2	38	4	25291	4	2064
PLXNB2	35	12	27151	13	4067
P4HB	34	16	28482	14	2685
PRKDC	34	10	29063	7	3181
ENSCSAG00000014041	34	5	15873	9	1254
TRIO	33	24	28492	23	391
KIAA0100	32	12	29116	7	2088
ENSCSAG00000009899	32	7	28494	4	1539
ENSCSAG00000000020	32	24	28504	29	34
HSP90AB1	32	12	28486	7	2915
ENSCSAG00000019874	31	23	17838	29	21
MACF1	31	7	29115	6	18469
HSPG2	31	7	28510	3	12980
GPAA1	30	13	4080	14	603
ITPR3	30	4	28492	4	951
EIF4G1	30	9	28491	5	5517
DDX5	30	12	6011	12	534
RNF213	30	6	28481	2	6467
NFKBIZ	30	7	28490	8	975
CLDN1	29	9	29117	10	233
ARHGDIA	29	25	29148	25	1211
ND3	28	4	15904	10	272
EPHA7	27	4	24791	3	612
KMT2C	27	12	29111	12	1238
TUBB	27	19	28528	19	1352
MET	26	5	9989	5	4352
ENSCSAG00000000007	26	16	11643	26	45
ENSCSAG00000000037	26	14	28977	25	34
SNORD60	26	19	22769	26	30
ENSCSAG00000006167	26	5	4597	6	454
LAMB1	26	5	16906	5	1533
INHBA	26	8	28494	8	67
GRN	26	7	29123	7	535
LAMA5	26	6	28488	2	1126
DBN1	26	6	28493	6	1039
CCN1	25	7	8805	9	186
IQGAP1	25	14	28488	9	3512
SREBF2	25	10	28493	2	230
SLC20A1	25	4	24790	3	894
ARID1A	24	5	24257	5	5903
SEMA3C	24	12	29042	8	2460
SNORD100	24	15	28487	23	32
ABCC3	24	11	28488	8	2223
TRRAP	23	6	28495	3	8200
SLC4A2	23	9	28489	6	3179
CST3	23	9	21845	10	543
WSB1	22	6	27484	8	2730
TRIM28	22	13	28494	12	2901
SNORA26	22	22	28483	22	91
PSMD2	22	7	28494	4	575
TKT	21	9	27485	9	1603
SNRNP200	21	5	29117	2	296
RANBP2	21	7	26712	6	3008
GANAB	21	5	28505	3	369
NUAK2	20	6	28494	4	1245
NCOR2	20	7	28505	3	7480
ATP1B1	20	7	29131	6	955
ELOVL5	20	9	3046	10	384
JUN	20	7	25633	8	263
SNORA62	20	8	13332	10	101
ENSCSAG00000015577	20	15	29117	15	898
SNORD36	20	19	8760	20	26
TP53BP2	20	6	28492	5	2005
ATP6AP1	19	8	28511	7	696
USP22	19	4	24150	4	1720
PIEZO1	19	6	28513	2	391
ARL6IP5	19	10	29056	10	603
BMPR2	19	8	9074	8	2238
IER3	19	12	28493	12	860
ABCB1	19	4	8811	5	2732
CA12	19	10	28492	10	2229
TMBIM6	19	4	28508	4	2451
AKR1B1	18	9	28494	8	1414
MAP4K4	18	6	15149	7	3183
LAMP1	18	6	29040	8	1465
KMT2D	18	6	28491	2	11695
HSPA5	18	4	12677	5	593
COL4A1	18	7	28486	5	3323
PSAP	17	6	28482	6	1400
KANSL1	17	5	28491	4	3640
DYNC1H1	17	4	28492	2	6957
ZNF853	17	6	26708	4	1100
MLLT6	17	6	28484	3	996
CD63	17	4	3152	4	689
GCN1	16	6	28490	3	567
ENSCSAG00000018644	16	10	28483	11	1085
ENSCSAG00000002384	16	4	19059	6	1839
INTS1	16	8	28494	6	4802
ADAMTS9	16	5	28482	4	3216
SLC3A2	16	4	29106	3	747
ENSCSAG00000000014	16	10	24788	16	34
SF3B3	16	4	29012	4	1306
MROH1	16	5	28483	2	3137
TSPAN4	16	6	28482	7	1012
MSMO1	16	11	19076	10	1813
SNORA21	16	8	15375	10	112
CDHR2	16	6	28486	7	1887
CYP3A5	16	9	29044	11	1761
H1-2	16	5	25752	5	339
CD151	16	7	28484	4	1109
MCFD2	15	5	25958	5	2305
CHD9	15	5	3055	4	1618
GNS	15	5	5311	6	609
SLC16A3	15	4	28485	3	876
ESYT1	15	5	28492	5	2959
PLEKHH2	15	5	9982	5	647
TBC1D9B	14	4	29116	2	3490
HSP90B1	14	5	28490	4	556
ENSCSAG00000025428	14	4	17527	13	37
LTBP3	14	7	29149	4	3136
TBL1X	14	7	25744	6	777
ADGRG1	14	4	28481	3	2476
RPN1	14	7	25292	6	702
SLC39A1	14	5	28484	3	382
RPL36A-HNRNPH2	14	7	29024	6	311
ENSCSAG00000014597	14	7	28476	7	500
ENO3	14	5	8107	5	2071
SYNE1	14	8	29045	7	11175
SLC4A4	14	8	28494	7	1578
SON	14	4	28494	4	1433
ENSCSAG00000006297	14	4	28487	4	1532
ENSCSAG00000012866	14	7	29146	5	405
SERPINH1	14	4	26711	7	700
ENSCSAG00000000609	13	5	4673	9	168
ENSCSAG00000001263	13	4	28518	4	844
ENSCSAG00000014089	13	12	28506	11	457
SLC7A5	13	6	28482	3	3605
CDKN1A	13	7	28491	7	1418
ENSCSAG00000019592	13	12	28495	13	102
NF1	13	4	28508	2	2533
ENSCSAG00000013205	13	4	27642	5	738
CACHD1	13	6	19825	6	6981
ENSCSAG00000000015	13	5	22282	13	40
SPEN	13	4	28482	2	3448
ENSCSAG00000014029	13	5	29077	4	1641
IGDCC4	13	5	28486	2	357
ARAP1	13	5	28494	3	3428
DAG1	12	5	28484	4	2797
GTF3C1	12	5	28494	3	1393
LRP1	12	4	28492	2	299
TPM1	12	10	9969	10	383
PUM1	12	4	24787	5	2653
ENSCSAG00000021093	12	10	28495	11	132
TXNDC5	12	4	12667	4	2443
ENSCSAG00000008509	12	5	28482	5	861
H3-3B	12	4	4332	4	1053
SERPINE1	12	4	16893	4	2262
UBR1	12	10	29430	11	5301
ENSCSAG00000013103	12	4	29116	4	535
ENSCSAG00000000245	12	12	28485	11	67
PRKCSH	12	6	28493	2	168
BCAP31	12	6	28494	6	314
OSMR	12	5	28505	3	1231
RPS5	12	9	28487	4	145
NUMA1	11	6	28494	2	4094
ARRDC3	11	4	28983	4	4059
TUFT1	11	5	28491	4	1251
ENSCSAG00000013747	11	6	5666	5	617
LMAN1	11	4	4390	4	2998
SNORA31	11	11	29035	11	82
WWC1	11	5	28474	2	2178
PLXNA1	11	5	28483	3	1676
FLII	11	7	28481	5	3818
HNRNPL	11	4	28494	3	1347
ENSCSAG00000001738	11	7	25294	7	286
TPT1	11	5	26071	6	490
ARHGAP23	11	4	29107	4	567
AMD1	11	6	22765	6	2177
ADAM9	11	5	27484	6	1891
CRIM1	11	4	8808	4	888
PTPRU	11	6	29114	3	430
TNFRSF21	11	6	28494	4	654
TTYH3	11	4	29086	4	4246
CANX	11	4	28469	3	1675
SRSF11	11	6	5671	5	1715
DHRS9	11	5	29076	5	865
SCRIB	11	4	28484	2	919
RNF40	11	8	29134	8	3240
BAZ1B	10	4	28482	3	287
UBR2	10	5	29148	3	1468
FAM120A	10	5	29112	4	4783
PLCD3	10	6	28493	2	805
ARHGEF12	10	4	29038	5	2000
GPRC5C	10	4	28491	4	1160
GPBP1L1	10	4	12008	3	804
TOX4	10	5	29116	5	2144
CIC	10	6	29139	6	2196
ENSCSAG00000009408	10	4	6259	4	343
CCT2	10	4	24790	4	120
NR1D1	10	6	3057	7	754
CAPNS1	10	4	28482	5	1020
SBF1	10	5	28490	2	169
ENSCSAG00000009299	10	6	8589	6	399
PRDX1	10	4	29134	6	919
LGALS3BP	10	4	28510	4	379
CLN6	10	4	3055	3	673
TBX18	10	4	28493	5	1474
ATP1A1	10	6	29115	4	1683
CLPTM1	10	4	29138	4	2337
ENSCSAG00000002534	10	4	4357	5	1199
NOP56	10	4	28493	4	1722
CLU	10	4	29114	3	269
RPS8	10	6	27483	4	1291
TUFM	9	8	28489	7	775
SCARNA16	9	6	2011	8	148
PHLPP1	9	5	28483	3	4760
ENSCSAG00000018159	9	5	3151	5	2271
H2AC14	9	4	28521	5	239
PDZK1	9	8	17837	8	741
DIDO1	9	4	28483	2	2262
LGALS3	9	4	28482	3	358
CLDN4	9	5	28486	2	208
ENSCSAG00000003979	9	5	28492	6	1835
YWHAH	9	4	29038	5	950
ENSCSAG00000012879	9	5	28490	1	358
SNORA8	9	5	23190	6	96
PIK3C2A	9	4	28492	4	2310
CERS2	9	5	28491	2	320
LY6E	9	5	27485	5	214
ENSCSAG00000001902	9	9	28514	9	721
CPSF7	9	4	28478	4	2645
FBXL6	9	7	28484	4	593
ATP6V0A4	9	6	29079	6	1574
HM13	9	5	29117	2	263
SNORA73	9	6	24674	7	32
CLASP2	9	4	3048	4	3498
RIPK4	8	5	29139	4	3716
ENSCSAG00000020948	8	6	2010	8	15
RMND5B	8	6	28479	3	683
DHX58	8	5	29130	4	987
TLN1	8	4	28493	2	2993
RPS3	8	4	26994	3	480
ACTN4	8	4	28514	3	2084
PFKP	8	4	22769	4	2541
IPO4	8	4	28486	3	1754
NCL	8	5	28480	2	1940
RETREG3	8	4	29147	2	2416
SMG5	8	4	28487	1	501
MARCHF6	8	4	28489	2	782
KIFC3	8	4	28487	3	1440
SLC25A39	8	5	28482	3	370
ENSCSAG00000010531	8	5	23547	5	126
ENSCSAG00000010747	8	6	29113	7	665
IKBKG	7	5	28480	2	923
KAT2A	7	4	28486	3	2463
FTSJ3	7	4	28509	2	1233
DAGLA	7	4	28494	2	761
RAB24	7	4	29111	6	638
TRAF4	7	5	28481	3	1275
GARS1	7	5	29115	5	519
U2AF2	7	4	28481	4	732
TCN2	7	5	28481	5	855
WWP1	7	5	29077	6	5
TUBA1B	7	4	28484	4	1142
MYH10	7	4	25271	4	3784
LGALS1	7	5	28482	4	564
ATP5MC2	7	5	28494	5	132
NBEAL2	7	4	28488	4	554
DENND4C	7	4	17381	4	4257
DIAPH1	7	5	28482	5	637
SNRPD2	7	4	29105	5	327
CYB561	7	4	29111	1	174
DNAJA3	6	5	29135	5	887
SNORD26	6	6	27647	6	23
IBTK	6	4	29074	3	2999
TRIM4	6	5	29042	5	1793
ENSCSAG00000008711	6	4	25748	4	177
BSN	6	4	28487	2	7009
ZC3H7B	6	5	29043	4	3250
AKAP13	6	4	8112	4	4085
RHPN1	6	4	22769	4	336
SNORA79B	6	5	28477	5	8
EPB41L2	6	5	29116	5	1946
SUPV3L1	6	5	28494	3	2196
WDR45B	6	4	23324	4	487
OAZ1	6	4	6150	5	73
USP3	6	4	28492	4	1074
PLEKHA6	6	4	28492	4	1905
ENSCSAG00000016550	6	4	28494	2	3625
LRBA	6	4	29113	2	755
GNB2	6	4	28484	2	398
TMEM94	6	4	28492	1	1671
ENSCSAG00000006701	6	5	28481	5	1121
EFL1	6	4	28494	4	2098
ENSCSAG00000000286	6	4	28484	3	767
PODXL	6	4	29111	4	2044
TIMP1	6	4	28493	4	312
EBP	6	6	28489	4	702
CALM1	6	4	29116	3	3207
ENSCSAG00000025257	6	4	25650	4	5
LIMS1	6	4	28486	4	3063
SLC44A1	6	4	27483	3	1115
CTSA	6	4	28482	4	68
DNASE1L1	5	4	19845	4	477
GAK	5	4	28494	2	499
ENSCSAG00000000170	5	5	26711	5	123
CELSR1	5	4	22766	4	5111
ENSCSAG00000011363	5	5	28481	5	4403
PGAP4	5	4	27484	5	644
SMARCC2	5	4	28481	2	1384
JARID2	5	4	28490	4	3439
EI24	5	4	28494	4	1388
NEIL1	5	4	28492	4	1444
SNORA49	5	4	2457	5	97
CXCL13	5	4	3055	5	1173
MED15	5	5	28528	2	528
LMNTD2	5	5	28494	4	304
H2BC14	5	4	28482	5	321
ENSCSAG00000016907	5	4	4058	4	272
TMEM129	5	5	28486	5	1888
SERPINF2	5	4	28493	2	470
EIF2B5	5	4	29108	3	1028
BCOR	5	4	29117	4	1734
XBP1	5	4	28481	2	750
TMEM230	4	4	29040	4	691
MALSU1	4	4	29107	4	938
RCN2	4	4	29105	4	557
MAP2K2	4	4	29131	2	787
ADIPOR2	4	4	28485	3	1299
AP1S1	4	4	28480	2	306
