## Supplementary Table 7 for "Comprehensive mapping of SARS-CoV-2 interactions in vivo reveals functional virus-host interactions"

RNA	total_interaction_count	highest_sarscov2_interaction_count	higest_sarscov2_location	highest_host_interaction_count	highest_host_location
COX1	1500	1253	28887	1093	472
ENSCSAG00000000004	1073	626	10307	635	374
SNORD27	792	786	4079	790	48
SLC2A2	496	58	291	485	4563
CTSL	319	110	4056	101	824
ENSCSAG00000000002	203	29	4500	57	139
PLEC	153	33	28885	8	9315
COX2	148	11	4635	26	21
COX3	123	14	25293	29	601
ENSCSAG00000000034	119	60	24728	117	48
7SK	111	15	22079	59	221
AGRN	110	40	28871	21	6955
ENSCSAG00000002270	103	27	19067	29	650
ITGA3	101	19	23560	21	1905
IGFBP3	99	34	28875	18	961
ENSCSAG00000000005	97	45	24213	93	52
GPC4	92	11	28872	10	2333
ATP6	90	12	10980	33	458
RACK1	81	11	4251	21	1297
FASN	75	18	28872	10	3200
EEF2	75	20	28875	15	3383
VGF	75	9	23560	13	52
MT-ND2	74	38	23202	44	447
ENSCSAG00000000029	74	7	7403	65	41
ENSCSAG00000000031	70	63	20883	70	49
ARHGDIA	69	61	29522	63	1218
SNORA48	67	27	9234	39	90
ENSCSAG00000014041	62	13	18690	15	1331
FLNA	61	6	28871	4	3824
PLXNB2	60	18	27151	20	4074
ENSCSAG00000000009	56	9	15843	38	44
SCD	54	11	28871	5	599
TMC5	53	22	17392	38	4456
ND5	51	12	10230	11	146
ITPR3	51	14	28873	9	957
RNaseP_nuc	50	12	4773	19	261
ENSCSAG00000000012	50	12	8104	50	46
ENSCSAG00000000020	46	27	28880	44	33
CST3	46	7	21847	9	545
ENSCSAG00000018644	45	26	28871	22	1085
COL7A1	45	16	29497	15	8396
ENSCSAG00000000001	45	5	7894	45	51
AXL	44	4	27101	9	1633
CYP3A5	43	34	29425	37	1760
ENSCSAG00000000013	43	20	29403	43	50
HSPA5	43	19	12677	19	594
P4HB	42	19	28865	18	2674
ENSCSAG00000009899	40	6	3138	6	1900
ENSCSAG00000006167	38	10	28876	8	69
GRN	38	17	28866	14	545
IQGAP1	37	17	28875	15	3515
SREBF2	37	15	28876	4	1293
CYTB	37	10	29528	9	577
VCAN	35	4	4672	3	459
CLDN1	35	9	29496	8	240
PSAP	34	8	28874	7	1400
LAMB1	33	5	29519	6	2006
CPSF1	33	8	28875	3	3113
SNORA62	33	13	28863	18	17
ENSCSAG00000000024	33	8	21124	31	32
MET	32	12	28876	9	3367
SLC20A1	32	4	24790	6	1989
SNRNP200	32	7	28863	4	5263
CCN1	32	8	25292	15	194
GPAA1	32	15	4075	17	600
AKR1B1	32	16	28875	14	1430
RELN	31	16	29451	15	3170
TRIM28	31	16	28875	15	2902
ENSCSAG00000019874	31	12	17851	29	24
TKT	31	8	5064	9	1611
SPTBN1	31	5	9230	5	857
CD151	31	6	28868	8	549
ALPK2	31	6	25290	3	3113
HSPG2	31	6	28868	3	165
SLC4A2	31	9	28868	8	3197
HSP90AB1	30	8	28874	5	1932
LAMA5	30	10	28873	3	1128
PSMD2	29	15	28886	12	591
ESYT1	29	10	28874	5	1810
HDLBP	27	7	22768	8	3397
ARL6IP5	27	16	29425	15	592
EIF4G1	27	4	28865	4	5079
RNF213	27	9	28875	3	2517
INTS1	26	11	28873	5	2866
ENSCSAG00000000011	26	4	7584	26	33
MACF1	26	7	28866	11	20810
SEMA3C	26	6	29424	5	1875
ABCC3	26	10	28865	9	2224
TUBB	25	7	28898	7	1353
ADGRG1	25	6	28865	4	2472
TRIO	25	16	28875	13	388
SRRM2	24	5	3038	6	7914
TMBIM6	24	5	28864	4	1456
GANAB	24	5	28862	3	2000
ACTN4	24	9	28872	4	689
SEC61A1	24	6	28864	5	3599
ND1	24	4	25957	4	233
BCAR1	24	7	24791	6	228
ATP1B1	24	12	29520	10	962
HUWE1	24	6	28874	3	2744
PRKDC	23	4	29425	5	3177
APP	23	4	17531	3	675
SLC7A5	22	5	28864	2	2681
DYNC1H1	22	4	21844	4	3923
BCAP31	22	8	14340	10	942
MT-ND4	22	5	23557	6	233
ENSCSAG00000000007	22	13	11642	22	41
TP53BP2	22	6	28870	5	2007
ENSCSAG00000000014	22	15	24788	22	33
CRIM1	21	13	8807	14	893
ENSCSAG00000015577	21	16	29498	17	896
ATP6AP1	21	9	28875	6	737
SQSTM1	21	5	28862	4	1554
RPN1	21	9	25291	9	702
LAMP1	21	9	29449	8	1463
DST	21	4	3368	4	1419
MYH9	21	4	25672	3	1396
LGMN	21	4	25093	6	1061
KMT2C	21	5	29493	4	1228
FLII	20	8	28862	7	3820
RPS3	20	6	4681	9	575
TBL1X	20	5	27113	6	4470
ENSCSAG00000009408	20	9	6246	9	346
DBN1	20	5	22768	6	1289
EIF4A1	20	6	2120	8	296
SLC4A4	20	13	28864	13	1592
ENSCSAG00000013103	20	9	29498	9	529
RPN2	20	5	28865	4	330
ENSCSAG00000014597	19	12	28894	11	501
ENSCSAG00000010531	19	9	23554	12	130
TUFM	19	13	28875	11	779
PRDX1	19	12	29528	12	921
LGALS3	19	9	28896	10	449
SF3B3	19	5	29391	5	1322
RPS8	19	13	27484	12	1295
ENSCSAG00000001661	19	15	23551	15	430
CANX	19	11	28865	11	1673
ENSCSAG00000000609	19	6	29519	14	168
PLOD3	19	4	28867	4	828
SNORD100	19	7	28861	18	32
ENSCSAG00000000037	18	7	29357	17	33
ENSCSAG00000006297	18	10	28863	9	2102
SCRIB	18	5	28869	2	1631
SURF4	18	4	28902	3	1099
SNORD60	18	12	22766	18	19
MROH1	18	5	28864	2	319
ELOVL5	18	7	3048	7	381
ABCC2	18	5	28861	4	2234
SERPINH1	18	10	26708	12	684
ADAMTS1	18	4	14329	6	3341
ATP1A1	18	10	29497	8	1683
KPNB1	17	4	28863	3	1694
LGALS1	17	9	28864	9	564
AMOTL2	17	7	28886	6	3115
CA12	17	11	28873	9	2228
CLTC	17	4	29431	4	139
MSMO1	17	10	19073	10	1813
TLN1	17	6	28874	3	4821
LMNA	17	8	28874	4	1713
AHCY	17	5	11940	5	507
ENSCSAG00000010747	17	9	29452	7	675
TPBG	17	4	28862	4	825
CDKN1A	17	8	28873	7	1403
CPSF7	17	9	28866	9	2638
TIMP2	17	4	4395	5	1394
GCN1	16	6	28872	4	5458
EPHB2	16	8	28873	5	2077
TPM1	16	11	9967	11	376
ENSCSAG00000013747	16	10	5660	12	610
MLLT6	16	8	28875	4	3301
HSP90B1	16	4	28863	3	562
PTGFRN	16	4	29493	2	992
PDIA3	16	5	28875	4	1087
CLPTM1	16	4	22765	4	2337
TSPAN4	16	7	28868	4	997
KMT2D	16	4	28862	2	1829
TMEM109	16	12	28890	7	1498
SLC39A1	16	4	28865	4	396
HIP1R	16	5	28868	2	477
PRKCSH	16	9	28866	4	166
EPHA2	16	5	28873	3	1288
ENSCSAG00000025428	16	4	17529	13	40
H3-3B	15	4	4324	5	1050
UBR5	15	4	28904	2	5710
NUCB1	15	6	28872	4	1195
IER3	15	8	28873	9	860
YBX1	15	5	28875	5	511
MEGF8	15	7	28863	2	2724
LMAN2	15	6	28872	7	1012
GPNMB	15	4	27445	4	101
SNORA21	15	6	15357	8	21
TAGLN2	15	4	29512	5	332
COL4A1	14	8	28863	4	3321
ENSCSAG00000014089	14	8	28894	7	453
ENSCSAG00000019209	14	10	1351	11	308
ENSCSAG00000019592	14	14	28876	14	104
H1-2	14	7	25767	9	335
SNORA26	14	13	28864	14	90
RPS5	14	7	28864	5	615
ENSCSAG00000000245	14	13	28868	13	72
PIEZO1	14	7	28870	2	93
UHRF2	14	11	3371	9	2529
RPL36A-HNRNPH2	14	7	29404	8	312
ENSCSAG00000000015	14	6	22333	14	42
TNFRSF21	14	6	28863	5	672
SNORD96	14	9	28875	13	23
PUM1	13	4	29497	5	2655
HERPUD1	13	5	29525	6	1662
HNRNPL	13	4	28864	3	726
LGALS3BP	13	4	23554	4	380
ENSCSAG00000008509	13	5	28895	3	865
CTSA	13	6	28864	4	252
RNF40	13	7	29519	7	3242
TBC1D1	13	4	5050	5	516
LTBP3	13	5	29527	4	3139
HSPD1	13	4	29812	5	410
ARAP1	13	5	28858	4	508
PGAP6	13	5	28867	3	2817
PLXNA1	13	5	28867	2	4655
TUBA1B	13	6	28873	7	1143
ABCA3	13	4	28864	2	693
SNORA8	13	8	23189	10	97
EBP	13	9	28863	10	740
RPS15	12	4	22766	6	587
NCOR2	12	6	28889	1	590
GTF2I	12	4	28865	3	2
ENSCSAG00000001738	12	7	25292	7	287
NME2	12	4	10964	7	652
CALM1	12	5	29495	5	3210
MAN1B1	12	4	2014	4	1763
YWHAH	12	5	29416	6	950
ENSCSAG00000001902	12	12	28887	12	720
RBM5	12	5	28867	4	1286
CLDN4	12	6	28862	4	313
GIGYF2	12	4	27480	6	1151
LAMB2	12	5	28887	1	770
DNAJA3	12	11	29529	11	877
PIK3C2A	12	7	28875	6	2315
MDH2	12	5	28864	3	593
RSPO3	12	9	28872	7	217
ZMIZ2	12	4	28862	2	699
H1-4	12	6	25293	7	223
UQCR10	12	11	29518	12	393
BHLHE40	12	4	28870	3	543
SLC52A2	12	4	29498	6	558
CLIP4	11	5	13080	5	1420
ENSCSAG00000006701	11	10	28866	10	1122
PRPF18	11	4	29802	5	3801
NCAPD2	11	5	29457	5	734
BOP1	11	7	28863	5	1400
HSPA4	11	5	19084	4	1376
ENSCSAG00000002534	11	4	23582	4	1033
USP22	11	4	28869	2	2707
SNORD97	11	10	26998	11	97
LTBR	11	4	28897	1	385
DDX41	11	7	29497	6	1630
DBNL	11	4	29426	4	1026
KIFC3	11	6	28897	5	1443
LY6E	11	5	27484	4	218
SNORA51	11	5	23199	10	87
RPL27	10	4	8807	7	488
PUF60	10	4	28875	3	659
PTBP1	10	4	28873	4	1057
GARS1	10	8	29497	8	519
BTBD2	10	7	28867	4	1892
MAP4K4	10	4	25736	4	2972
ANXA5	10	6	28868	5	1637
DPYSL3	10	8	28874	8	1061
GPBP1L1	10	8	12008	9	799
IPO4	10	6	28862	2	1494
RPL18A	10	6	28874	5	336
MTDH	10	6	28863	6	1244
HERC2	10	6	28875	2	12782
PCNX3	10	4	28872	2	3380
SUN1	10	5	28865	5	4322
SLC7A1	10	5	28863	3	1284
DDB1	10	4	4048	3	3548
FBXL6	10	7	28888	6	590
GDF15	10	5	28867	4	1278
CYBA	10	4	19843	5	270
TMUB1	10	4	28861	4	1372
APLP2	10	4	28862	2	3095
SNORA31	9	8	29416	8	77
CRYBG1	9	4	29517	5	6370
ATP6V0A4	9	9	29478	9	1565
PHLDB1	9	4	28862	2	2833
MAP2K3	9	4	29496	2	431
LPCAT3	9	4	29497	4	1038
SPNS2	9	4	28915	4	1373
SGSH	9	5	29417	6	1994
DHCR7	9	4	28863	2	1595
SEMA3B	9	6	23551	6	1165
TNS3	8	5	28890	3	635
ADIPOR2	8	4	28867	3	1291
LAPTM4A	8	4	28874	4	1675
CAPNS1	8	7	28866	7	983
LARP1	8	4	4078	4	605
PFKP	8	4	22767	4	2534
XBP1	8	4	28864	3	1279
STIP1	8	4	22766	5	1452
TNS2	8	6	28889	3	1226
TRRAP	8	4	28874	2	4837
PLEKHA6	8	6	28873	4	1897
ENSCSAG00000009299	8	6	8588	6	402
CNBP	8	5	25667	7	788
ERGIC1	8	5	28866	4	82
PNPLA2	8	6	28872	2	2194
RAC1	8	4	28875	5	393
ZNF462	8	4	29496	4	5063
CANT1	8	5	28872	4	1813
TXNIP	8	4	28877	2	1667
ENSCSAG00000023769	8	6	23559	6	3
ITM2C	8	4	29493	5	262
SCARNA16	8	7	2010	7	130
DIABLO	8	5	29496	5	737
SNORD35A	8	4	29408	8	21
TCN2	8	5	28867	3	31
TMEM230	8	8	29426	8	688
STAT6	8	4	28863	4	2980
UQCC2	8	6	28874	6	331
ENSCSAG00000025257	8	5	22768	7	43
GTF3C1	8	5	28870	3	5221
SNORA41	8	4	15480	7	51
ENSCSAG00000015759	8	6	28870	7	389
EHD4	7	4	28876	3	1111
VPS13C	7	5	28864	2	4433
CHD7	7	4	29417	3	8748
GNB1	7	5	4259	6	2249
ENSCSAG00000007940	7	4	29452	4	339
ENSCSAG00000005097	7	4	25292	4	890
SNRPD2	7	5	27698	7	299
POP1	7	6	28863	6	462
TNFRSF10D	7	5	28875	4	286
PDZK1	7	4	17833	5	752
R3HDM4	7	6	28863	5	403
IGDCC4	7	5	28872	2	3658
RPS19	7	4	28872	3	14
COLGALT1	7	4	28874	2	1594
TBC1D10B	7	6	29419	6	3475
ENSCSAG00000014903	7	4	16274	4	2694
ANXA1	7	5	28863	4	879
COPE	7	4	28870	5	682
ACAP3	7	4	28895	3	1802
HMGCL	7	7	28895	6	703
ENSCSAG00000000286	7	5	28870	6	768
PSMD11	7	6	28861	5	514
RIPK4	7	5	29531	4	3710
ARPC4	7	4	28862	4	44
PDCD6	7	5	3150	6	663
LRRC59	7	4	28870	5	935
MARCHF6	7	4	28861	2	1255
ATP6V0C	7	5	28901	2	352
MFSD10	7	4	28855	2	579
CLN6	6	4	3054	4	676
DESI1	6	4	29416	4	1089
PDHB	6	5	28862	5	523
RPL22L1	6	4	4365	5	307
PRPF31	6	4	24763	3	989
EFR3A	6	4	14365	4	1380
PCF11	6	4	28874	3	38
CYB5R3	6	5	28872	4	765
CHCHD10	6	4	12798	4	971
EAF1	6	5	4681	4	556
PSMA3	6	5	11119	5	1176
ENSCSAG00000015676	6	4	7912	5	434
NCLN	6	4	28897	1	1124
DYNLL1	6	5	12647	6	49
H2AC14	6	4	28876	5	235
ENSCSAG00000021093	6	5	28867	5	130
TOP1MT	6	5	29454	5	999
KIAA2013	6	4	28862	3	342
PGAP4	6	4	27499	4	512
ENSCSAG00000020948	6	5	1994	6	10
PELP1	6	4	28872	4	1580
PODXL	6	4	29497	4	2045
AP1S1	6	4	28865	2	294
H1-0	6	5	25751	5	26
SNORD22	6	6	17531	6	80
RMND5B	6	5	28866	3	1333
ATXN2	6	4	28905	2	405
CPE	6	4	28872	4	1438
CCND3	6	4	29501	4	447
POLR2E	6	5	29483	5	378
DICER1	6	4	29433	4	5737
ERLIN1	6	5	29496	5	2474
SNORD127	6	5	25290	6	42
SLC9A6	6	4	27130	5	1014
COPRS	5	4	27108	4	774
ENSCSAG00000011814	5	4	28868	2	354
ENSCSAG00000019631	5	4	29791	5	208
EI24	5	5	28875	5	1387
ENSCSAG00000003979	5	4	28875	4	1833
OXR1	5	4	28873	3	2848
WDR45B	5	4	23336	4	465
EPC1	5	4	26708	4	2088
MBD2	5	4	8168	4	837
CKLF	5	4	24242	4	392
PTPA	5	4	28875	4	1024
SERF2	5	4	28862	5	332
OAZ1	5	4	6144	4	74
ATP13A2	5	4	28874	3	2657
ENSCSAG00000019637	5	4	25434	4	158
TIAL1	5	4	28863	4	1696
ARIH2	5	4	29495	3	488
ENSCSAG00000016550	5	4	28867	2	3643
BDH2	4	4	26994	3	245
NAPSA	4	4	28868	4	600
TRMT10C	4	4	28873	4	246
SNORD26	4	4	27644	4	15
NCR3LG1	4	4	28862	4	314
TRAPPC1	4	4	28865	4	548
KDM2B	4	4	29495	3	3653
ME1	4	4	29490	4	104
ATAD3A	4	4	24790	4	1173
