## Supplementary Table 9 for "Comprehensive mapping of SARS-CoV-2 interactions in vivo reveals functional virus-host interactions"

### Sheet: SARSCov2
gene	pos	SARSCov2_wt.rep_1	SARSCov2_wt.rep_2	SARSCov2_wt.rep_3	SARSCov2_wt.rep_4
SARSCoV2_wt_EPI_ISL_407987	54	TRUE	TRUE	TRUE	TRUE
SARSCoV2_wt_EPI_ISL_407987	59	FALSE	TRUE	TRUE	TRUE
SARSCoV2_wt_EPI_ISL_407987	62	TRUE	TRUE	TRUE	TRUE
SARSCoV2_wt_EPI_ISL_407987	64	TRUE	TRUE	TRUE	TRUE
SARSCoV2_wt_EPI_ISL_407987	65	TRUE	TRUE	TRUE	TRUE
SARSCoV2_wt_EPI_ISL_407987	67	FALSE	FALSE	TRUE	TRUE
SARSCoV2_wt_EPI_ISL_407987	69	TRUE	TRUE	TRUE	TRUE
SARSCoV2_wt_EPI_ISL_407987	70	TRUE	TRUE	TRUE	TRUE
SARSCoV2_wt_EPI_ISL_407987	71	TRUE	TRUE	TRUE	TRUE
SARSCoV2_wt_EPI_ISL_407987	75	TRUE	TRUE	TRUE	TRUE
SARSCoV2_wt_EPI_ISL_407987	76	TRUE	TRUE	TRUE	TRUE
SARSCoV2_wt_EPI_ISL_407987	432	FALSE	TRUE	TRUE	TRUE
SARSCoV2_wt_EPI_ISL_407987	554	FALSE	TRUE	FALSE	TRUE
SARSCoV2_wt_EPI_ISL_407987	562	TRUE	TRUE	TRUE	TRUE
SARSCoV2_wt_EPI_ISL_407987	751	FALSE	TRUE	FALSE	TRUE
SARSCoV2_wt_EPI_ISL_407987	753	TRUE	TRUE	TRUE	TRUE
SARSCoV2_wt_EPI_ISL_407987	758	TRUE	TRUE	TRUE	TRUE
SARSCoV2_wt_EPI_ISL_407987	1016	TRUE	TRUE	TRUE	TRUE
SARSCoV2_wt_EPI_ISL_407987	1408	TRUE	TRUE	TRUE	TRUE
SARSCoV2_wt_EPI_ISL_407987	1411	TRUE	TRUE	TRUE	TRUE
SARSCoV2_wt_EPI_ISL_407987	1679	FALSE	FALSE	TRUE	TRUE
SARSCoV2_wt_EPI_ISL_407987	2811	FALSE	TRUE	TRUE	TRUE
SARSCoV2_wt_EPI_ISL_407987	2815	TRUE	TRUE	TRUE	TRUE
SARSCoV2_wt_EPI_ISL_407987	2868	TRUE	TRUE	TRUE	TRUE
SARSCoV2_wt_EPI_ISL_407987	8359	FALSE	TRUE	TRUE	TRUE
SARSCoV2_wt_EPI_ISL_407987	9429	FALSE	TRUE	TRUE	TRUE
SARSCoV2_wt_EPI_ISL_407987	12043	FALSE	TRUE	TRUE	TRUE
SARSCoV2_wt_EPI_ISL_407987	12045	TRUE	TRUE	TRUE	TRUE
SARSCoV2_wt_EPI_ISL_407987	12220	FALSE	FALSE	TRUE	FALSE
SARSCoV2_wt_EPI_ISL_407987	13927	TRUE	TRUE	TRUE	TRUE
SARSCoV2_wt_EPI_ISL_407987	13948	TRUE	TRUE	TRUE	TRUE
SARSCoV2_wt_EPI_ISL_407987	13950	TRUE	TRUE	TRUE	TRUE
SARSCoV2_wt_EPI_ISL_407987	14883	TRUE	TRUE	TRUE	TRUE
SARSCoV2_wt_EPI_ISL_407987	15144	FALSE	TRUE	TRUE	TRUE
SARSCoV2_wt_EPI_ISL_407987	15156	FALSE	TRUE	TRUE	TRUE
SARSCoV2_wt_EPI_ISL_407987	15206	TRUE	TRUE	TRUE	TRUE
SARSCoV2_wt_EPI_ISL_407987	16446	FALSE	TRUE	TRUE	TRUE
SARSCoV2_wt_EPI_ISL_407987	18075	TRUE	TRUE	TRUE	TRUE
SARSCoV2_wt_EPI_ISL_407987	18530	FALSE	TRUE	FALSE	TRUE
SARSCoV2_wt_EPI_ISL_407987	18584	FALSE	TRUE	TRUE	TRUE
SARSCoV2_wt_EPI_ISL_407987	19500	FALSE	TRUE	TRUE	TRUE
SARSCoV2_wt_EPI_ISL_407987	21861	FALSE	FALSE	FALSE	TRUE
SARSCoV2_wt_EPI_ISL_407987	21965	TRUE	TRUE	TRUE	TRUE
SARSCoV2_wt_EPI_ISL_407987	22238	FALSE	TRUE	TRUE	TRUE
SARSCoV2_wt_EPI_ISL_407987	22487	TRUE	TRUE	TRUE	TRUE
SARSCoV2_wt_EPI_ISL_407987	22494	FALSE	FALSE	FALSE	TRUE
SARSCoV2_wt_EPI_ISL_407987	22496	TRUE	TRUE	TRUE	TRUE
SARSCoV2_wt_EPI_ISL_407987	22497	TRUE	TRUE	TRUE	TRUE
SARSCoV2_wt_EPI_ISL_407987	22498	FALSE	FALSE	FALSE	TRUE
SARSCoV2_wt_EPI_ISL_407987	22501	TRUE	TRUE	TRUE	TRUE
SARSCoV2_wt_EPI_ISL_407987	24896	TRUE	TRUE	TRUE	TRUE
SARSCoV2_wt_EPI_ISL_407987	25077	FALSE	FALSE	FALSE	TRUE
SARSCoV2_wt_EPI_ISL_407987	25183	TRUE	TRUE	TRUE	TRUE
SARSCoV2_wt_EPI_ISL_407987	25186	FALSE	FALSE	FALSE	TRUE
SARSCoV2_wt_EPI_ISL_407987	25285	FALSE	FALSE	FALSE	TRUE
SARSCoV2_wt_EPI_ISL_407987	25398	TRUE	TRUE	TRUE	TRUE
SARSCoV2_wt_EPI_ISL_407987	25427	FALSE	TRUE	TRUE	TRUE
SARSCoV2_wt_EPI_ISL_407987	25430	TRUE	TRUE	TRUE	TRUE
SARSCoV2_wt_EPI_ISL_407987	25433	TRUE	TRUE	TRUE	TRUE
SARSCoV2_wt_EPI_ISL_407987	25444	TRUE	FALSE	FALSE	FALSE
SARSCoV2_wt_EPI_ISL_407987	25445	FALSE	TRUE	TRUE	TRUE
SARSCoV2_wt_EPI_ISL_407987	25949	FALSE	FALSE	FALSE	TRUE
SARSCoV2_wt_EPI_ISL_407987	26201	FALSE	TRUE	FALSE	FALSE
SARSCoV2_wt_EPI_ISL_407987	26270	TRUE	TRUE	TRUE	TRUE
SARSCoV2_wt_EPI_ISL_407987	26274	FALSE	FALSE	TRUE	FALSE
SARSCoV2_wt_EPI_ISL_407987	26478	TRUE	TRUE	TRUE	TRUE
SARSCoV2_wt_EPI_ISL_407987	26508	FALSE	FALSE	TRUE	TRUE
SARSCoV2_wt_EPI_ISL_407987	26510	TRUE	FALSE	TRUE	TRUE
SARSCoV2_wt_EPI_ISL_407987	26511	TRUE	FALSE	FALSE	FALSE
SARSCoV2_wt_EPI_ISL_407987	26512	TRUE	TRUE	TRUE	TRUE
SARSCoV2_wt_EPI_ISL_407987	26514	TRUE	TRUE	TRUE	TRUE
SARSCoV2_wt_EPI_ISL_407987	26515	TRUE	TRUE	TRUE	TRUE
SARSCoV2_wt_EPI_ISL_407987	26655	FALSE	TRUE	TRUE	TRUE
SARSCoV2_wt_EPI_ISL_407987	26755	TRUE	TRUE	FALSE	TRUE
SARSCoV2_wt_EPI_ISL_407987	26756	TRUE	FALSE	TRUE	FALSE
SARSCoV2_wt_EPI_ISL_407987	26761	TRUE	TRUE	TRUE	TRUE
SARSCoV2_wt_EPI_ISL_407987	26785	FALSE	TRUE	FALSE	TRUE
SARSCoV2_wt_EPI_ISL_407987	26793	TRUE	FALSE	TRUE	TRUE
SARSCoV2_wt_EPI_ISL_407987	26794	TRUE	TRUE	TRUE	TRUE
SARSCoV2_wt_EPI_ISL_407987	26795	TRUE	FALSE	FALSE	FALSE
SARSCoV2_wt_EPI_ISL_407987	26829	TRUE	TRUE	TRUE	TRUE
SARSCoV2_wt_EPI_ISL_407987	26837	FALSE	TRUE	TRUE	TRUE
SARSCoV2_wt_EPI_ISL_407987	26848	FALSE	TRUE	TRUE	TRUE
SARSCoV2_wt_EPI_ISL_407987	26856	FALSE	TRUE	TRUE	TRUE
SARSCoV2_wt_EPI_ISL_407987	26938	TRUE	TRUE	TRUE	TRUE
SARSCoV2_wt_EPI_ISL_407987	26941	TRUE	TRUE	TRUE	TRUE
SARSCoV2_wt_EPI_ISL_407987	26946	TRUE	TRUE	TRUE	TRUE
SARSCoV2_wt_EPI_ISL_407987	26947	TRUE	FALSE	FALSE	FALSE
SARSCoV2_wt_EPI_ISL_407987	26948	TRUE	FALSE	FALSE	FALSE
SARSCoV2_wt_EPI_ISL_407987	26949	TRUE	FALSE	FALSE	FALSE
SARSCoV2_wt_EPI_ISL_407987	26950	TRUE	TRUE	TRUE	TRUE
SARSCoV2_wt_EPI_ISL_407987	26960	TRUE	TRUE	TRUE	TRUE
SARSCoV2_wt_EPI_ISL_407987	27124	FALSE	TRUE	TRUE	TRUE
SARSCoV2_wt_EPI_ISL_407987	27130	FALSE	FALSE	TRUE	TRUE
SARSCoV2_wt_EPI_ISL_407987	27131	TRUE	TRUE	TRUE	TRUE
SARSCoV2_wt_EPI_ISL_407987	27132	TRUE	TRUE	TRUE	TRUE
SARSCoV2_wt_EPI_ISL_407987	27134	TRUE	TRUE	TRUE	TRUE
SARSCoV2_wt_EPI_ISL_407987	27263	TRUE	TRUE	TRUE	TRUE
SARSCoV2_wt_EPI_ISL_407987	27265	TRUE	TRUE	TRUE	TRUE
SARSCoV2_wt_EPI_ISL_407987	27267	TRUE	FALSE	FALSE	FALSE
SARSCoV2_wt_EPI_ISL_407987	27270	TRUE	FALSE	FALSE	FALSE
SARSCoV2_wt_EPI_ISL_407987	27342	TRUE	TRUE	TRUE	TRUE
SARSCoV2_wt_EPI_ISL_407987	27392	TRUE	TRUE	TRUE	TRUE
SARSCoV2_wt_EPI_ISL_407987	27393	TRUE	TRUE	TRUE	TRUE
SARSCoV2_wt_EPI_ISL_407987	27395	TRUE	FALSE	FALSE	FALSE
SARSCoV2_wt_EPI_ISL_407987	27401	TRUE	TRUE	TRUE	TRUE
SARSCoV2_wt_EPI_ISL_407987	27605	TRUE	TRUE	TRUE	TRUE
SARSCoV2_wt_EPI_ISL_407987	27634	TRUE	TRUE	TRUE	TRUE
SARSCoV2_wt_EPI_ISL_407987	27692	TRUE	TRUE	TRUE	TRUE
SARSCoV2_wt_EPI_ISL_407987	27713	TRUE	TRUE	TRUE	TRUE
SARSCoV2_wt_EPI_ISL_407987	27764	TRUE	TRUE	TRUE	TRUE
SARSCoV2_wt_EPI_ISL_407987	27765	FALSE	FALSE	TRUE	TRUE
SARSCoV2_wt_EPI_ISL_407987	27766	TRUE	FALSE	FALSE	FALSE
SARSCoV2_wt_EPI_ISL_407987	27767	TRUE	TRUE	TRUE	TRUE
SARSCoV2_wt_EPI_ISL_407987	27863	TRUE	TRUE	TRUE	TRUE
SARSCoV2_wt_EPI_ISL_407987	27866	TRUE	TRUE	TRUE	TRUE
SARSCoV2_wt_EPI_ISL_407987	27874	FALSE	FALSE	FALSE	TRUE
SARSCoV2_wt_EPI_ISL_407987	27928	FALSE	TRUE	TRUE	TRUE
SARSCoV2_wt_EPI_ISL_407987	27931	TRUE	TRUE	TRUE	TRUE
SARSCoV2_wt_EPI_ISL_407987	27933	TRUE	TRUE	TRUE	TRUE
SARSCoV2_wt_EPI_ISL_407987	27934	TRUE	TRUE	TRUE	TRUE
SARSCoV2_wt_EPI_ISL_407987	27935	TRUE	FALSE	FALSE	FALSE
SARSCoV2_wt_EPI_ISL_407987	27939	TRUE	TRUE	TRUE	TRUE
SARSCoV2_wt_EPI_ISL_407987	27944	TRUE	TRUE	TRUE	TRUE
SARSCoV2_wt_EPI_ISL_407987	27948	TRUE	TRUE	TRUE	TRUE
SARSCoV2_wt_EPI_ISL_407987	28002	TRUE	TRUE	TRUE	TRUE
SARSCoV2_wt_EPI_ISL_407987	28123	FALSE	FALSE	FALSE	TRUE
SARSCoV2_wt_EPI_ISL_407987	28124	TRUE	TRUE	TRUE	TRUE
SARSCoV2_wt_EPI_ISL_407987	28126	TRUE	TRUE	TRUE	TRUE
SARSCoV2_wt_EPI_ISL_407987	28127	TRUE	TRUE	TRUE	TRUE
SARSCoV2_wt_EPI_ISL_407987	28130	TRUE	TRUE	TRUE	TRUE
SARSCoV2_wt_EPI_ISL_407987	28132	TRUE	TRUE	TRUE	TRUE
SARSCoV2_wt_EPI_ISL_407987	28167	TRUE	TRUE	TRUE	TRUE
SARSCoV2_wt_EPI_ISL_407987	28189	TRUE	TRUE	TRUE	TRUE
SARSCoV2_wt_EPI_ISL_407987	28208	TRUE	TRUE	TRUE	TRUE
SARSCoV2_wt_EPI_ISL_407987	28269	TRUE	TRUE	TRUE	TRUE
SARSCoV2_wt_EPI_ISL_407987	28289	TRUE	TRUE	TRUE	TRUE
SARSCoV2_wt_EPI_ISL_407987	28366	FALSE	TRUE	TRUE	TRUE
SARSCoV2_wt_EPI_ISL_407987	28371	TRUE	TRUE	TRUE	TRUE
SARSCoV2_wt_EPI_ISL_407987	28372	TRUE	FALSE	FALSE	FALSE
SARSCoV2_wt_EPI_ISL_407987	28494	TRUE	TRUE	TRUE	TRUE
SARSCoV2_wt_EPI_ISL_407987	28504	FALSE	TRUE	FALSE	TRUE
SARSCoV2_wt_EPI_ISL_407987	28539	TRUE	TRUE	TRUE	TRUE
SARSCoV2_wt_EPI_ISL_407987	28617	FALSE	TRUE	TRUE	TRUE
SARSCoV2_wt_EPI_ISL_407987	28911	TRUE	TRUE	TRUE	TRUE
SARSCoV2_wt_EPI_ISL_407987	28912	TRUE	FALSE	FALSE	FALSE
SARSCoV2_wt_EPI_ISL_407987	28968	FALSE	TRUE	TRUE	TRUE
SARSCoV2_wt_EPI_ISL_407987	29159	TRUE	FALSE	TRUE	FALSE
SARSCoV2_wt_EPI_ISL_407987	29164	FALSE	TRUE	TRUE	TRUE
SARSCoV2_wt_EPI_ISL_407987	29167	TRUE	TRUE	TRUE	TRUE
SARSCoV2_wt_EPI_ISL_407987	29170	FALSE	FALSE	FALSE	TRUE
SARSCoV2_wt_EPI_ISL_407987	29173	TRUE	TRUE	TRUE	TRUE
SARSCoV2_wt_EPI_ISL_407987	29175	TRUE	FALSE	FALSE	FALSE
SARSCoV2_wt_EPI_ISL_407987	29232	TRUE	TRUE	TRUE	TRUE
SARSCoV2_wt_EPI_ISL_407987	29238	TRUE	TRUE	TRUE	TRUE
SARSCoV2_wt_EPI_ISL_407987	29283	TRUE	TRUE	TRUE	TRUE
SARSCoV2_wt_EPI_ISL_407987	29322	TRUE	TRUE	TRUE	TRUE
SARSCoV2_wt_EPI_ISL_407987	29351	FALSE	TRUE	FALSE	TRUE
SARSCoV2_wt_EPI_ISL_407987	29386	FALSE	TRUE	FALSE	TRUE
SARSCoV2_wt_EPI_ISL_407987	29392	FALSE	TRUE	FALSE	FALSE
SARSCoV2_wt_EPI_ISL_407987	29403	TRUE	FALSE	FALSE	FALSE
SARSCoV2_wt_EPI_ISL_407987	29413	TRUE	FALSE	FALSE	FALSE
SARSCoV2_wt_EPI_ISL_407987	29466	TRUE	TRUE	TRUE	TRUE
SARSCoV2_wt_EPI_ISL_407987	29468	FALSE	TRUE	FALSE	FALSE
SARSCoV2_wt_EPI_ISL_407987	29470	TRUE	TRUE	TRUE	TRUE
SARSCoV2_wt_EPI_ISL_407987	29566	TRUE	TRUE	TRUE	TRUE
SARSCoV2_wt_EPI_ISL_407987	29635	TRUE	TRUE	TRUE	TRUE
SARSCoV2_wt_EPI_ISL_407987	29658	TRUE	FALSE	FALSE	FALSE
SARSCoV2_wt_EPI_ISL_407987	29661	TRUE	FALSE	FALSE	FALSE
SARSCoV2_wt_EPI_ISL_407987	29662	TRUE	TRUE	FALSE	FALSE
SARSCoV2_wt_EPI_ISL_407987	29663	TRUE	FALSE	FALSE	FALSE
SARSCoV2_wt_EPI_ISL_407987	29664	TRUE	TRUE	TRUE	TRUE
SARSCoV2_wt_EPI_ISL_407987	29665	TRUE	TRUE	TRUE	TRUE
SARSCoV2_wt_EPI_ISL_407987	29670	TRUE	TRUE	TRUE	TRUE
SARSCoV2_wt_EPI_ISL_407987	29672	TRUE	TRUE	TRUE	TRUE
SARSCoV2_wt_EPI_ISL_407987	29674	TRUE	TRUE	TRUE	TRUE
SARSCoV2_wt_EPI_ISL_407987	29678	TRUE	TRUE	TRUE	TRUE
SARSCoV2_wt_EPI_ISL_407987	29703	FALSE	TRUE	FALSE	FALSE
SARSCoV2_wt_EPI_ISL_407987	29762	TRUE	TRUE	TRUE	TRUE
SARSCoV2_wt_EPI_ISL_407987	29840	TRUE	TRUE	TRUE	TRUE
